# NetGenes: A database of essential genes predicted using features from interaction networks

**DOI:** 10.1101/2020.12.17.423287

**Authors:** Vimaladhasan Senthamizhan, Balaraman Ravindran, Karthik Raman

## Abstract

Essential gene prediction models built so far are heavily reliant on sequence-based features and the scope of network-based features has been narrow. Previous work from our group demonstrated the importance of using network-based features for predicting essential genes with high accuracy. Here, we applied our approach for the prediction of essential genes to organisms from the STRING database and hosted the results in a standalone website. Our database, NetGenes, contains essential gene predictions for 2700+ bacteria predicted using features derived from STRING protein-protein functional association networks. Housing a total of 3.5M+ genes, NetGenes offers various features like essentiality scores, annotations and feature vectors for each gene. NetGenes is available at https://rbc-dsai-iitm.github.io/NetGenes/
