## Supplementary Table 1 for "NetGenes: A database of essential genes predicted using features from interaction networks"

### Sheet: DEG10_AUROC
LOO AUROC scores for the 27 organisms used as training set
27 Organisms used as training dataset	AUROC score (Leave-one-species-out)
Acinetobacter sp ADP1	0.83
Burkholderia pseudomallei K96243	0.65
Bacillus subtilis	0.87
Burkholderia thailandensis E264	0.9
Bacteroides thetaiotaomicron VPI-5482	0.72
Escherichia coli K 12 substr MG1655	0.85
Caulobacter crescentus NA1000	0.91
Campylobacter jejuni	0.66
Francisella tularensis novicida U112	0.75
Haemophilus influenzae	0.53
Helicobacter pylori 26695	0.59
Mycoplasma genitalium	0.62
Mycoplasma pulmonis	0.81
Pseudomonas aeruginosa UCBPP-PA14	0.77
Pseudomonas aeruginosa	0.67
Porphyromonas gingivalis ATCC 33277	0.77
Mycobacterium tuberculosis H37Rv	0.74
Staphylococcus aureus NCTC 8325	0.82
Staphylococcus aureus N315	0.85
Shewanella oneidensis	0.88
Streptococcus pneumoniae R6	0.72
Streptococcus pyogenes NZ131	0.85
Streptococcus sanguinis SK36	0.92
Salmonella typhimurium LT2	0.7
Sphingomonas wittichii RW1	0.82
Salmonella enterica serovar Typhi Ty2	0.89
Vibrio cholerae	0.63

### Sheet: DEG15_Validation
LOO AUROC scores of 34 organisms (27 in DEG 10 + 7 new organisms in DEG 15)
Organisms	AUROC - old dataset†	AUROC - new dataset††
Acinetobacter sp ADP1	0.83	0.87
Burkholderia pseudomallei K96243	0.65	0.72
Bacillus subtilis	0.87	0.9
Burkholderia thailandensis E264	0.9	0.95
Bacteroides thetaiotaomicron VPI-5482	0.72	0.7				t-test performed between AUROC - old dataset and AUROC - new dataset
Escherichia coli K 12 substr MG1655	0.85	0.9
Caulobacter crescentus NA1000	0.91	0.91						t-value	0.92
Campylobacter jejuni	0.66	0.67						p value	0.356
Francisella tularensis novicida U112	0.75	0.81
Haemophilus influenzae	0.53	0.65
Helicobacter pylori 26695	0.59	0.67
Mycoplasma genitalium	0.62	0.82
Mycoplasma pulmonis	0.81	0.75
Pseudomonas aeruginosa UCBPP-PA14	0.77	0.76
Pseudomonas aeruginosa	0.67	0.81
Porphyromonas gingivalis ATCC 33277	0.77	0.88
Mycobacterium tuberculosis H37Rv	0.74	0.9
Staphylococcus aureus NCTC 8325	0.82	0.92
Staphylococcus aureus N315	0.85	0.7
Shewanella oneidensis	0.88	0.8
Streptococcus pneumoniae R6	0.72	0.92
Streptococcus pyogenes NZ131	0.85	0.74
Streptococcus sanguinis SK36	0.92	0.86
Salmonella typhimurium LT2	0.7	0.95
Sphingomonas wittichii RW1	0.82	0.72
Salmonella enterica serovar Typhi Ty2	0.89	0.72
Vibrio cholerae	0.63	0.85
*Acinetobacter baumannii ATCC 17978	0.69	0.79
*Burkholderia cenocepacia J2315	0.72	0.79
*Campylobacter jejuni 81176	0.78	0.82
*Mycobacterium tuberculosis H37Rv II	0.72	0.8
*Mycoplasma pneumoniae M129	0.81	0.72
*Ralstonia solanacearum GMI1000	0.79	0.78
*Rhodopseudomonas palustris CGA009	0.75	0.69
* = new organisms from DEG 15 update
†Training set with 27 organisms and their labels from DEG 10
††Training set with 27 organisms and their updated labels from DEG 15 + 7 new organisms in DEG 15
